# Odorant receptor copy number change, co-expression, and positive selection establish peripheral coding differences between fly species

**DOI:** 10.1101/2021.09.19.460991

**Authors:** Thomas O. Auer, Raquel Álvarez-Ocaña, Steeve Cruchet, Richard Benton, J. Roman Arguello

**Affiliations:** Center for Integrative Genomics, Faculty of Biology and Medicine, University of Lausanne, Lausanne, Switzerland; Department of Ecology & Evolution, Faculty of Biology and Medicine, University of Lausanne, Lausanne, Switzerland; Swiss Institute of Bioinformatics

## Abstract

Despite numerous examples of chemoreceptor gene family expansions and contractions, how these changes relate to modifications in the neural circuitry in which they are expressed remains unclear. *Drosophila*’s Odorant receptor (Or) family is ideal for addressing this question because a large majority of Ors are uniquely expressed in single olfactory sensory neuron (OSN) types. Between-species changes in *Or* copy number, therefore, may indicate diversification/reduction of OSN populations. To test this, we investigated a rapidly duplicated/deleted subfamily (named *Or67a*) in *Drosophila melanogaster* and its sister species (*D. simulans, D. sechellia*, and *D. mauritiana*). We found that the common ancestor had three *Or67a* paralogs that had already diverged adaptively in their odor-evoked responses. Following their speciation, two *Or67a* paralogs were lost independently in *D. melanogaster* and *D. sechellia*, with ongoing positive selection acting on the intact genes. Instead of the expected singular expression of each diverged Ors, the three *D. simulans* Or67a paralogs are co-expressed. Thus, while neuroanatomy is conserved between these species, independent selection on co-expressed receptors has contributed to species-specific peripheral coding of olfactory information. This work reveals a model of adaptive change previously not considered for olfactory evolution and raises the possibility that similar processes may be operating among the largely uninvestigated cases of Or co-expression.
