## Supplementary material for "Odorant receptor copy number change, co-expression, and positive selection establish peripheral coding differences between fly species": sup. file 5

### Sheet: Sheet1
D. simulans						D. melanogaster
Or67a.P						Or67a.P
Singor et al data			our data			Grenier et al data
length of cDNA	1194		length of cDNA	1194		length of cDNA	1224
# of synonymous positions	163.333		# of synonymous positions	163.333		# of synonymous positions	179
# of nonsynonymous positions	1030.67		# of nonsynonymous positions	1030.67		# of nonsynonymous positions	1045
sample size	210		sample size	15		sample size	84
nucleotide diversity (pi) for cDNA	0.00570442		nucleotide diversity (pi) for cDNA	0.00906118		nucleotide diversity (pi) for cDNA	0.00882967
# of synonymous positions that are polymorphic	50		# of synonymous positions that are polymorphic	33		# of synonymous positions that are polymorphic	42
# of nonsynonymous positions that are polymorphic	28		# of nonsynonymous positions that are polymorphic	13		# of nonsynonymous positions that are polymorphic	20
nucleotide diversity (pi) at synonmous positions	0.000571992		nucleotide diversity (pi) at synonmous positions	0.0015019		nucleotide diversity (pi) at synonmous positions	0.00116702
nucleotide diversity (pi) at nonsynonmous positions	7.41477e-05		nucleotide diversity (pi) at nonsynonmous positions	0.00020329		nucleotide diversity (pi) at nonsynonmous positions	9.73134e-05
ratio of diversity (pi) at nonsynomous and synomous sites	0.129631		ratio of diversity (pi) at nonsynomous and synomous sites	0.135355		ratio of diversity (pi) at nonsynomous and synomous sites	0.0833861
Or67a.D
Singor et al data			our data
length of cDNA	1224		length of cDNA	1224
# of synonymous positions	169.667		# of synonymous positions	169.667
# of nonsynonymous positions	1054.33		# of nonsynonymous positions	1054.33
sample size	210		sample size	15
nucleotide diversity (pi) for cDNA	0.0134365		nucleotide diversity (pi) for cDNA	0.0207127
# of synonymous positions that are polymorphic	33		# of synonymous positions that are polymorphic	43
# of nonsynonymous positions that are polymorphic	19		# of nonsynonymous positions that are polymorphic	25
nucleotide diversity (pi) at synonmous positions	0.00200993		nucleotide diversity (pi) at synonmous positions	0.00219047
nucleotide diversity (pi) at nonsynonmous positions	0.000259214		nucleotide diversity (pi) at nonsynonmous positions	0.000355539
ratio of diversity (pi) at nonsynomous and synomous sites	0.128967		ratio of diversity (pi) at nonsynomous and synomous sites	0.162312
Or67a.3R
Singor et al data			our data
length of cDNA	1254		length of cDNA	1254
# of synonymous positions	173.667		# of synonymous positions	173.667
# of nonsynonymous positions	1080.33		# of nonsynonymous positions	1080.33
sample size	208		sample size	14
nucleotide diversity (pi) for cDNA	0.0169606		nucleotide diversity (pi) for cDNA	0.0185166
# of synonymous positions that are polymorphic	67		# of synonymous positions that are polymorphic	51
# of nonsynonymous positions that are polymorphic	24		# of nonsynonymous positions that are polymorphic	19
nucleotide diversity (pi) at synonmous positions	0.00140774		nucleotide diversity (pi) at synonmous positions	0.00201492
nucleotide diversity (pi) at nonsynonmous positions	0.000188546		nucleotide diversity (pi) at nonsynonmous positions	0.000261792
ratio of diversity (pi) at nonsynomous and synomous sites	0.133935		ratio of diversity (pi) at nonsynomous and synomous sites	0.129927
File S5: (left) Comparison of necleotide diversity at the Or67a.P/D/3R diversity between the D. simulans population samples of Singor et al (2018 GBE) and those that we sequenced. (right) Nucelotide diversity for D. melanogaster's Or67a.P based on the data of Grenier et al (2015 G3).
