## Supplementary material for "Odorant receptor copy number change, co-expression, and positive selection establish peripheral coding differences between fly species": sup. file 6

fly	six.methyl.5.hepten.2.one	methyl.benzoate	ethyl.hexanoate	two.heptanone	methyl.hexanoate	phenethyl.alcohol	pentanoic.acid	geraniol	methyl.acetate	concentration	experiment	species
Dmaur_67a.P	130	24	92	76	58	NA	NA	NA	NA	high	halo	Dmau
Dmaur_67a.P	166	18	118	84	90	NA	NA	NA	NA	high	halo	Dmau
Dmaur_67a.P	176	40	128	88	86	NA	NA	NA	NA	high	halo	Dmau
Dmaur_67a.P	192	4	92	98	90	NA	NA	NA	NA	high	halo	Dmau
Dmaur_67a.P	176	26	100	58	60	NA	NA	NA	NA	high	halo	Dmau
Dmaur_67a.P	206	4	118	84	56	NA	NA	NA	NA	high	halo	Dmau
Dmaur_67a.P	188	-8	116	84	58	NA	NA	NA	NA	high	halo	Dmau
Dmaur_67a.P	196	40	210	132	126	NA	NA	NA	NA	high	halo	Dmau
Dmaur_67a.P	214	30	158	104	102	NA	NA	NA	NA	high	halo	Dmau
Dmaur_67a.P	NA	NA	NA	NA	NA	12	2	20	16	high	halo	Dmau
Dmaur_67a.P	NA	NA	NA	NA	NA	6	-10	14	10	high	halo	Dmau
Dmaur_67a.P	NA	NA	NA	NA	NA	16	-6	10	12	high	halo	Dmau
Dmaur_67a.P	NA	NA	NA	NA	NA	12	22	14	18	high	halo	Dmau
Dmaur_67a.P	NA	NA	NA	NA	NA	12	8	26	12	high	halo	Dmau
Dmaur_67a.P	NA	NA	NA	NA	NA	14	0	10	12	high	halo	Dmau
Dmaur_67a.P	NA	NA	NA	NA	NA	18	-8	4	4	high	halo	Dmau
Dmaur_67a.P	NA	NA	NA	NA	NA	8	-10	16	22	high	halo	Dmau
Dmaur_67a.P	NA	NA	NA	NA	NA	20	-14	28	14	high	halo	Dmau
Dmaur_67a.P	NA	NA	NA	NA	NA	28	0	20	18	high	halo	Dmau
Dmaur_67a.D	172	60	86	96	86	NA	NA	NA	NA	high	halo	Dmau
Dmaur_67a.D	142	64	92	82	82	NA	NA	NA	NA	high	halo	Dmau
Dmaur_67a.D	132	56	78	74	82	NA	NA	NA	NA	high	halo	Dmau
Dmaur_67a.D	142	62	88	86	82	NA	NA	NA	NA	high	halo	Dmau
Dmaur_67a.D	158	62	100	84	98	NA	NA	NA	NA	high	halo	Dmau
Dmaur_67a.D	154	74	72	90	96	NA	NA	NA	NA	high	halo	Dmau
Dmaur_67a.D	100	38	52	54	54	NA	NA	NA	NA	high	halo	Dmau
Dmaur_67a.D	104	34	58	50	58	NA	NA	NA	NA	high	halo	Dmau
Dmaur_67a.D	NA	NA	NA	NA	NA	6	4	12	12	high	halo	Dmau
Dmaur_67a.D	NA	NA	NA	NA	NA	4	-10	2	0	high	halo	Dmau
Dmaur_67a.D	NA	NA	NA	NA	NA	12	-10	6	10	high	halo	Dmau
Dmaur_67a.D	NA	NA	NA	NA	NA	-2	-4	6	-10	high	halo	Dmau
Dmaur_67a.D	NA	NA	NA	NA	NA	12	-10	10	22	high	halo	Dmau
Dmaur_67a.D	NA	NA	NA	NA	NA	6	-10	2	4	high	halo	Dmau
Dmaur_67a.D	NA	NA	NA	NA	NA	4	-4	4	2	high	halo	Dmau
Dmaur_67a.D	NA	NA	NA	NA	NA	-6	-10	4	8	high	halo	Dmau
Dmaur_67a.D	NA	NA	NA	NA	NA	4	-6	6	10	high	halo	Dmau
Dmaur_67a.3R	106	34	42	68	50	NA	NA	NA	NA	high	halo	Dmau
Dmaur_67a.3R	78	28	42	50	46	NA	NA	NA	NA	high	halo	Dmau
Dmaur_67a.3R	70	34	54	58	50	NA	NA	NA	NA	high	halo	Dmau
Dmaur_67a.3R	102	50	52	54	62	NA	NA	NA	NA	high	halo	Dmau
Dmaur_67a.3R	126	46	72	60	64	NA	NA	NA	NA	high	halo	Dmau
Dmaur_67a.3R	176	58	70	72	100	NA	NA	NA	NA	high	halo	Dmau
Dmaur_67a.3R	188	62	90	100	90	NA	NA	NA	NA	high	halo	Dmau
Dmaur_67a.3R	156	50	72	58	68	NA	NA	NA	NA	high	halo	Dmau
Dmaur_67a.3R	NA	NA	NA	NA	NA	8	-2	90	0	high	halo	Dmau
Dmaur_67a.3R	NA	NA	NA	NA	NA	30	18	70	2	high	halo	Dmau
Dmaur_67a.3R	NA	NA	NA	NA	NA	30	6	40	-2	high	halo	Dmau
Dmaur_67a.3R	NA	NA	NA	NA	NA	52	8	120	4	high	halo	Dmau
Dmaur_67a.3R	NA	NA	NA	NA	NA	48	4	112	-6	high	halo	Dmau
Dmaur_67a.3R	NA	NA	NA	NA	NA	48	4	76	-14	high	halo	Dmau
Dmaur_67a.3R	NA	NA	NA	NA	NA	36	16	74	-18	high	halo	Dmau
Dmaur_67a.3R	NA	NA	NA	NA	NA	22	6	66	-2	high	halo	Dmau
Dmaur_67a.3R	NA	NA	NA	NA	NA	38	8	70	-4	high	halo	Dmau
Dmel_67a.P	96	112	68	16	10	42	-4	10	14	high	halo	Dmel
Dmel_67a.P	88	72	48	30	22	30	-2	6	12	high	halo	Dmel
Dmel_67a.P	122	72	58	46	24	30	30	18	34	high	halo	Dmel
Dmel_67a.P	96	60	54	42	22	34	30	14	32	high	halo	Dmel
Dmel_67a.P	154	140	78	56	44	76	2	2	12	high	halo	Dmel
Dmel_67a.P	172	130	56	60	60	78	-8	16	18	high	halo	Dmel
Dmel_67a.P	158	168	92	68	70	76	-10	0	4	high	halo	Dmel
Dmel_67a.P	90	54	48	78	38	26	-6	2	20	high	halo	Dmel
Dmel_67a.P	134	114	56	42	40	56	10	8	12	high	halo	Dmel
Dmel_67a.P	126	118	48	50	22	54	6	12	-4	high	halo	Dmel
Dmel_67a.P	174	124	50	36	44	74	-2	0	-4	high	halo	Dmel
Dsim_67a.P	144	28	176	72	60	28	14	-2	-4	high	halo	Dsim
Dsim_67a.P	250	40	112	22	62	24	-8	6	4	high	halo	Dsim
Dsim_67a.P	122	42	104	50	60	24	10	0	6	high	halo	Dsim
Dsim_67a.P	250	36	168	60	56	20	12	-14	-10	high	halo	Dsim
Dsim_67a.P	172	34	142	64	76	12	10	4	4	high	halo	Dsim
Dsim_67a.P	216	48	154	66	72	22	12	-6	-2	high	halo	Dsim
Dsim_67a.P	212	42	120	56	72	16	16	-2	22	high	halo	Dsim
Dsim_67a.P	216	54	190	76	76	24	10	8	6	high	halo	Dsim
Dsim_67a.P	160	126	66	48	28	36	4	0	0	high	halo	Dsim
Dsim_67a.P	102	90	64	44	32	40	4	-2	2	high	halo	Dsim
Dsim_67a.P	100	132	62	40	22	36	8	4	-2	high	halo	Dsim
Dsim_67a.3R	80	46	28	90	38	68	-18	84	-2	high	halo	Dsim
Dsim_67a.3R	100	62	70	114	68	76	0	102	4	high	halo	Dsim
Dsim_67a.3R	74	28	72	86	52	26	0	92	2	high	halo	Dsim
Dsim_67a.3R	88	58	72	100	62	42	12	108	12	high	halo	Dsim
Dsim_67a.3R	64	48	58	72	50	50	14	70	-2	high	halo	Dsim
Dsim_67a.3R	86	50	80	72	60	52	12	76	0	high	halo	Dsim
Dsim_67a.3R	84	52	56	60	60	46	8	94	0	high	halo	Dsim
Dsim_67a.3R	84	66	70	88	60	44	0	78	16	high	halo	Dsim
Dsim_67a.3R	68	38	62	68	38	30	0	60	0	high	halo	Dsim
Dsim_67a.3R	108	60	84	90	64	54	14	74	-8	high	halo	Dsim
Dsim_67a.3R	88	62	72	66	56	48	10	48	10	high	halo	Dsim
Dsim_67a.3R	92	48	50	50	42	40	-4	84	2	high	halo	Dsim
Dsim_67a.D	58	38	218	146	68	22	22	12	4	high	halo	Dsim
Dsim_67a.D	54	42	250	126	102	6	36	12	6	high	halo	Dsim
Dsim_67a.D	58	40	212	94	112	-2	20	10	-4	high	halo	Dsim
Dsim_67a.D	38	32	238	130	102	4	38	4	-4	high	halo	Dsim
Dsec_67a.P	250	52	16	104	54	46	0	42	50	high	halo	Dsec
Dsec_67a.P	168	54	44	52	60	56	10	46	54	high	halo	Dsec
Dsec_67a.P	96	42	36	66	44	42	24	36	40	high	halo	Dsec
Dsec_67a.P	250	72	42	102	62	38	22	8	28	high	halo	Dsec
Dsec_67a.P	250	60	44	66	60	26	40	22	36	high	halo	Dsec
Dsec_67a.P	250	92	60	98	72	56	28	58	86	high	halo	Dsec
Dsec_67a.P	250	76	66	78	76	52	32	44	34	high	halo	Dsec
Dsec_67a.P	250	60	14	92	70	58	4	38	44	high	halo	Dsec
Dsec_67a.P	250	46	18	82	52	26	20	20	6	high	halo	Dsec
