## Supplementary material for "Odorant receptor copy number change, co-expression, and positive selection establish peripheral coding differences between fly species": sup. file 8

fly	six.methyl.5.hepten.2.one	methyl.benzoate	ethyl.hexanoate	two.heptanone	methyl.hexanoate	phenethyl.alcohol	pentanoic.acid	geraniol	methyl.acetate	concentration	experiment	species
Dsim_OR67aP_GFP	94	44	98	42	40	42	-12	62	-2	high	GFP	Dsim
Dsim_OR67aP_GFP	NA	NA	NA	NA	NA	20	NA	NA	NA	high	GFP	Dsim
Dsim_OR67aP_GFP	106	12	124	38	54	24	12	36	-2	high	GFP	Dsim
Dsim_OR67aP_GFP	NA	NA	NA	NA	NA	NA	NA	24	NA	high	GFP	Dsim
Dsim_OR67aP_GFP	78	40	98	44	48	24	8	38	0	high	GFP	Dsim
Dsim_OR67aP_GFP	NA	NA	NA	34	NA	16	8	NA	NA	high	GFP	Dsim
Dsim_OR67aP_GFP	NA	NA	NA	38	40	NA	4	NA	8	high	GFP	Dsim
Dsim_OR67aP_GFP	44	18	52	16	40	24	-2	24	-4	high	GFP	Dsim
Dsim_OR67aP_GFP	50	14	48	24	58	4	-2	12	-2	high	GFP	Dsim
Dsim_OR67aP_GFP	114	58	150	40	78	46	8	48	2	high	GFP	Dsim
Dsim_OR67aP_GFP	78	60	114	46	76	58	18	48	NA	high	GFP	Dsim
Dsim_OR67aP_GFP	64	14	162	62	42	12	0	14	2	high	GFP	Dsim
Dsim_OR67aP_GFP;3R-RFP	80	36	80	46	50	4	0	6	6	high	GFP	Dsim
Dsim_OR67aP_GFP;3R-RFP	118	32	142	70	76	-2	-4	-12	4	high	GFP	Dsim
Dsim_OR67aP_GFP;3R-RFP	102	4	50	56	46	2	12	-4	-4	high	GFP	Dsim
Dsim_OR67aP_GFP;3R-RFP	96	12	76	34	NA	2	-4	-2	-6	high	GFP	Dsim
Dsim_OR67aP_GFP;3R-RFP	72	24	118	52	50	10	-6	4	0	high	GFP	Dsim
Dsim_OR67aP_GFP;3R-RFP	92	14	104	46	48	0	-10	-2	-6	high	GFP	Dsim
Dsim_OR67aP_GFP;3R-RFP	84	24	122	46	34	6	14	4	8	high	GFP	Dsim
Dsim_OR67aP_UAS	80	30	98	60	78	50	24	82	0	high	UAS	Dsim
Dsim_OR67aP_UAS	110	22	146	38	104	54	4	98	18	high	UAS	Dsim
Dsim_OR67aP_UAS	NA	34	92	NA	80	NA	NA	NA	NA	high	UAS	Dsim
Dsim_OR67aP_UAS	82	16	72	40	74	38	10	48	-4	high	UAS	Dsim
Dsim_OR67aP_UAS	NA	14	174	NA	NA	NA	12	NA	NA	high	UAS	Dsim
Dsim_OR67aP_UAS	132	62	140	88	76	82	10	100	8	high	UAS	Dsim
Dsim_OR67aP_UAS	78	16	144	104	94	36	0	66	26	high	UAS	Dsim
Dsim_OR67aP_UAS	NA	NA	146	98	NA	NA	20	12	4	high	UAS	Dsim
Dsim_OR67aP_UAS	74	44	66	62	58	18	2	50	14	high	UAS	Dsim
