## Supplementary material for "Odorant receptor copy number change, co-expression, and positive selection establish peripheral coding differences between fly species": sup. table 1

### Sheet: Sheet1
Table S1
model ID	directory	model description	likelihood	df
FREE	no_outgroup_2_omega_2	free	-4962.91	14
2	no_outgroup_2_omega_3	P clade-specific	-4975.77	2
2.1	no_outgroup_2_omega	D specific	-4979.7	2
2.3	no_outgroup_3_omega_1	P/D specific	-4976.1	2
3.1*	no_outgroup_3_omega_2	P and P/D -specific	-4973.78	3
3.2	no_outgroup_3_omega_3	P and D specific	-4975.49	3
3.3*	no_outgroup_3_omega_4	P and 3R specific	-4972.79	3
3.4	no_outgroup_3_omega_5	P clade-specific w/DsimP-specific	-4975.02	3
3.5	no_outgroup_3_omega_6	P clade-specific w/DsimTrio-specific	-4975.77	3
3.6	no_outgroup_3_omega_7	P clade-specific w/Dmel-specific	-4979.53	3
3.7*	no_outgroup_3_omega_8	P clade and ancestral branch to P/D	-4973.78	3
3.8	no_outgroup_3_omega_9	P clade and Dsim-specific D	-4975.18	3
3.9*	no_outgroup_4_omega	P and 3R Dsim-specific	-4972.34	3
4	no_outgroup_5_omega	P, D, 3R specifific	-4972.25	4
5	no_outgroup_free_omega	P, D, 3R specifific + branch ancestral to P/D	-4971.87	5
Table S1: Results of CODEML models that were tested on the Or67a clade. Columns indicate the following: model ID = the identifier given for the specific mode (* indicates top equivalent models), director=name of the directory containig the output files, model description = breif summary of the values that were estimated in the given model, likelihood = log likelihood of the given model, df = degr…
