## Supplementary material for "Odorant receptor copy number change, co-expression, and positive selection establish peripheral coding differences between fly species": sup. table 2

### Sheet: Sheet1
Table S2
models compared	2(diff)	p-value	df
5 vs 4	0.760304	0.383329	1
4 vs 3.9	0.196904	0.657231	1
3.9 vs 2	6.84488	0.00888956	1
Table S2: Likelihood ratio tests results from the top models. Columns indicate the following: models compared = the two models being tested for fit (see Table S1), 2(diff) = two times the differences between the log likelihoods of the given models, p-value = accociate p-value from a ﻿chi-squared distribution, df = degrees of freedom used to calculate the p-value.
