## Supplementary material for "Odorant receptor copy number change, co-expression, and positive selection establish peripheral coding differences between fly species": sup. table 4

### Sheet: SupTable4_dose_resp_tests
odor	conc	group1	group2	statistic	p.value	alternative	method	distribution	p.adjustment	test.details	sig (∗p < .05, ∗∗p < .01, ∗∗∗p < .001)
ethyl hexanoate	10-4	Dmaur_67a.D	Dsim_67a.D	3.76495	0.000166584	two.sided	Dunn's all-pairs test	z	none	Dunn test	***
ethyl hexanoate	10-3	Dmaur_67a.D	Dsim_67a.D	3.46623	0.000527819	two.sided	Dunn's all-pairs test	z	none	Dunn test	***
ethyl hexanoate	10-2	Dmaur_67a.D	Dsim_67a.D	2.71746	0.00657841	two.sided	Dunn's all-pairs test	z	none	Dunn test	***
methyl benzoate	10-4	Dmaur_67a.D	Dsim_67a.D	0.305507	0.75998	two.sided	Dunn's all-pairs test	z	none	Dunn test
methyl benzoate	10-3	Dmaur_67a.D	Dsim_67a.D	3.18913	0.00142699	two.sided	Dunn's all-pairs test	z	none	Dunn test	**
methyl benzoate	10-2	Dmaur_67a.D	Dsim_67a.D	1.7896	0.0735175	two.sided	Dunn's all-pairs test	z	none	Dunn test
methyl hexanoate	10-4	Dmaur_67a.D	Dsim_67a.D	3.67167	0.000240972	two.sided	Dunn's all-pairs test	z	none	Dunn test	***
methyl hexanoate	10-3	Dmaur_67a.D	Dsim_67a.D	0.774561	0.438599	two.sided	Dunn's all-pairs test	z	none	Dunn test
methyl hexanoate	10-2	Dmaur_67a.D	Dsim_67a.D	1.71346	0.0866281	two.sided	Dunn's all-pairs test	z	none	Dunn test
six-methyl-5-hepton-2-one	10-4	Dmaur_67a.D	Dsim_67a.D	2.52235	0.0116573	two.sided	Dunn's all-pairs test	z	none	Dunn test	*
six-methyl-5-hepton-2-one	10-3	Dmaur_67a.D	Dsim_67a.D	3.46623	0.000527819	two.sided	Dunn's all-pairs test	z	none	Dunn test	***
six-methyl-5-hepton-2-one	10-2	Dmaur_67a.D	Dsim_67a.D	2.72702	0.00639098	two.sided	Dunn's all-pairs test	z	none	Dunn test	**
2-heptanone	10-4	Dmaur_67a.D	Dsim_67a.D	1.41566	0.156874	two.sided	Dunn's all-pairs test	z	none	Dunn test
2-heptanone	10-3	Dmaur_67a.D	Dsim_67a.D	0.241601	0.809089	two.sided	Dunn's all-pairs test	z	none	Dunn test
2-heptanone	10-2	Dmaur_67a.D	Dsim_67a.D	2.54762	0.010846	two.sided	Dunn's all-pairs test	z	none	Dunn test	*
ethyl hexanoate	10-4	Dmaur_67a.3R	Dsim_67a.3R	1.64901	0.0991448	two.sided	Dunn's all-pairs test	z	none	Dunn test
ethyl hexanoate	10-3	Dmaur_67a.3R	Dsim_67a.3R	0.224135	0.822652	two.sided	Dunn's all-pairs test	z	none	Dunn test
ethyl hexanoate	10-2	Dmaur_67a.3R	Dsim_67a.3R	0.54521	0.585609	two.sided	Dunn's all-pairs test	z	none	Dunn test
methyl benzoate	10-4	Dmaur_67a.3R	Dsim_67a.3R	0.831263	0.405825	two.sided	Dunn's all-pairs test	z	none	Dunn test
methyl benzoate	10-3	Dmaur_67a.3R	Dsim_67a.3R	1.1521	0.249281	two.sided	Dunn's all-pairs test	z	none	Dunn test
methyl benzoate	10-2	Dmaur_67a.3R	Dsim_67a.3R	1.12421	0.260925	two.sided	Dunn's all-pairs test	z	none	Dunn test
methyl hexanoate	10-4	Dmaur_67a.3R	Dsim_67a.3R	1.1162	0.264335	two.sided	Dunn's all-pairs test	z	none	Dunn test
methyl hexanoate	10-3	Dmaur_67a.3R	Dsim_67a.3R	1.37365	0.169549	two.sided	Dunn's all-pairs test	z	none	Dunn test
methyl hexanoate	10-2	Dmaur_67a.3R	Dsim_67a.3R	1.35629	0.175008	two.sided	Dunn's all-pairs test	z	none	Dunn test
six-methyl-5-hepton-2-one	10-4	Dmaur_67a.3R	Dsim_67a.3R	1.83277	0.0668363	two.sided	Dunn's all-pairs test	z	none	Dunn test
six-methyl-5-hepton-2-one	10-3	Dmaur_67a.3R	Dsim_67a.3R	3.49516	0.000473784	two.sided	Dunn's all-pairs test	z	none	Dunn test	***
six-methyl-5-hepton-2-one	10-2	Dmaur_67a.3R	Dsim_67a.3R	2.08466	0.0370999	two.sided	Dunn's all-pairs test	z	none	Dunn test	*
2-heptanone	10-4	Dmaur_67a.3R	Dsim_67a.3R	1.4505	0.146918	two.sided	Dunn's all-pairs test	z	none	Dunn test
2-heptanone	10-3	Dmaur_67a.3R	Dsim_67a.3R	0.265869	0.79034	two.sided	Dunn's all-pairs test	z	none	Dunn test
2-heptanone	10-2	Dmaur_67a.3R	Dsim_67a.3R	1.85864	0.0630781	two.sided	Dunn's all-pairs test	z	none	Dunn test
ethyl hexanoate	10-4	Dmaur_67a.P	Dmel_67a.P	4.31964	9.38e-05	two.sided	Dunn's all-pairs test	z	none	Dunn test	***
ethyl hexanoate	10-3	Dmaur_67a.P	Dsec_67a.P	1.69073	0.181777	two.sided	Dunn's all-pairs test	z	none	Dunn test
ethyl hexanoate	10-2	Dmaur_67a.P	Dsim_67a.P	4.14387	0.000170743	two.sided	Dunn's all-pairs test	z	none	Dunn test	***
ethyl hexanoate	10-4	Dmel_67a.P	Dsec_67a.P	2.38187	0.0689008	two.sided	Dunn's all-pairs test	z	none	Dunn test
ethyl hexanoate	10-3	Dmel_67a.P	Dsim_67a.P	0.277418	0.781459	two.sided	Dunn's all-pairs test	z	none	Dunn test
ethyl hexanoate	10-2	Dsec_67a.P	Dsim_67a.P	2.17063	0.0898775	two.sided	Dunn's all-pairs test	z	none	Dunn test
ethyl hexanoate	10-4	Dmaur_67a.P	Dmel_67a.P	4.36044	7.79e-05	two.sided	Dunn's all-pairs test	z	none	Dunn test	***
ethyl hexanoate	10-3	Dmaur_67a.P	Dsec_67a.P	2.59936	0.0373591	two.sided	Dunn's all-pairs test	z	none	Dunn test	*
ethyl hexanoate	10-2	Dmaur_67a.P	Dsim_67a.P	3.63393	0.00139567	two.sided	Dunn's all-pairs test	z	none	Dunn test	**
ethyl hexanoate	10-4	Dmel_67a.P	Dsec_67a.P	1.63089	0.308743	two.sided	Dunn's all-pairs test	z	none	Dunn test
ethyl hexanoate	10-3	Dmel_67a.P	Dsim_67a.P	0.596315	0.629387	two.sided	Dunn's all-pairs test	z	none	Dunn test
ethyl hexanoate	10-2	Dsec_67a.P	Dsim_67a.P	1.00542	0.629387	two.sided	Dunn's all-pairs test	z	none	Dunn test
ethyl hexanoate	10-4	Dmaur_67a.P	Dmel_67a.P	3.02366	0.00998941	two.sided	Dunn's all-pairs test	z	none	Dunn test	**
ethyl hexanoate	10-3	Dmaur_67a.P	Dsec_67a.P	4.22631	0.000118779	two.sided	Dunn's all-pairs test	z	none	Dunn test	***
ethyl hexanoate	10-2	Dmaur_67a.P	Dsim_67a.P	0.158685	0.873917	two.sided	Dunn's all-pairs test	z	none	Dunn test
ethyl hexanoate	10-4	Dmel_67a.P	Dsec_67a.P	1.40893	0.317714	two.sided	Dunn's all-pairs test	z	none	Dunn test
ethyl hexanoate	10-3	Dmel_67a.P	Dsim_67a.P	3.01995	0.00998941	two.sided	Dunn's all-pairs test	z	none	Dunn test	**
ethyl hexanoate	10-2	Dsec_67a.P	Dsim_67a.P	4.2739	0.000115248	two.sided	Dunn's all-pairs test	z	none	Dunn test	***
methyl benzoate	10-4	Dmaur_67a.P	Dmel_67a.P	2.73044	0.0253	two.sided	Dunn's all-pairs test	z	none	Dunn test	*
methyl benzoate	10-3	Dmaur_67a.P	Dsec_67a.P	3.40074	0.00403224	two.sided	Dunn's all-pairs test	z	none	Dunn test	**
methyl benzoate	10-2	Dmaur_67a.P	Dsim_67a.P	2.82942	0.0233161	two.sided	Dunn's all-pairs test	z	none	Dunn test	*
methyl benzoate	10-4	Dmel_67a.P	Dsec_67a.P	0.826456	1	two.sided	Dunn's all-pairs test	z	none	Dunn test
methyl benzoate	10-3	Dmel_67a.P	Dsim_67a.P	0.034728	1	two.sided	Dunn's all-pairs test	z	none	Dunn test
methyl benzoate	10-2	Dsec_67a.P	Dsim_67a.P	0.81102	1	two.sided	Dunn's all-pairs test	z	none	Dunn test
methyl benzoate	10-4	Dmaur_67a.P	Dmel_67a.P	3.33034	0.00433701	two.sided	Dunn's all-pairs test	z	none	Dunn test	**
methyl benzoate	10-3	Dmaur_67a.P	Dsec_67a.P	3.60315	0.00188632	two.sided	Dunn's all-pairs test	z	none	Dunn test	**
methyl benzoate	10-2	Dmaur_67a.P	Dsim_67a.P	3.07281	0.00848219	two.sided	Dunn's all-pairs test	z	none	Dunn test	**
methyl benzoate	10-4	Dmel_67a.P	Dsec_67a.P	0.372244	1	two.sided	Dunn's all-pairs test	z	none	Dunn test
methyl benzoate	10-3	Dmel_67a.P	Dsim_67a.P	0.158096	1	two.sided	Dunn's all-pairs test	z	none	Dunn test
methyl benzoate	10-2	Dsec_67a.P	Dsim_67a.P	0.515397	1	two.sided	Dunn's all-pairs test	z	none	Dunn test
methyl benzoate	10-4	Dmaur_67a.P	Dmel_67a.P	4.92226	5.13e-06	two.sided	Dunn's all-pairs test	z	none	Dunn test	***
methyl benzoate	10-3	Dmaur_67a.P	Dsec_67a.P	3.108	0.00941782	two.sided	Dunn's all-pairs test	z	none	Dunn test	**
methyl benzoate	10-2	Dmaur_67a.P	Dsim_67a.P	2.53233	0.045323	two.sided	Dunn's all-pairs test	z	none	Dunn test	*
methyl benzoate	10-4	Dmel_67a.P	Dsec_67a.P	1.66256	0.1928	two.sided	Dunn's all-pairs test	z	none	Dunn test
methyl benzoate	10-3	Dmel_67a.P	Dsim_67a.P	2.51921	0.045323	two.sided	Dunn's all-pairs test	z	none	Dunn test	*
methyl benzoate	10-2	Dsec_67a.P	Dsim_67a.P	0.727371	0.466999	two.sided	Dunn's all-pairs test	z	none	Dunn test
methyl hexanoate	10-4	Dmaur_67a.P	Dmel_67a.P	3.30914	0.00374329	two.sided	Dunn's all-pairs test	z	none	Dunn test	**
methyl hexanoate	10-3	Dmaur_67a.P	Dsec_67a.P	1.98963	0.139895	two.sided	Dunn's all-pairs test	z	none	Dunn test
methyl hexanoate	10-2	Dmaur_67a.P	Dsim_67a.P	1.97929	0.139895	two.sided	Dunn's all-pairs test	z	none	Dunn test
methyl hexanoate	10-4	Dmel_67a.P	Dsec_67a.P	5.10952	1.94e-06	two.sided	Dunn's all-pairs test	z	none	Dunn test	***
methyl hexanoate	10-3	Dmel_67a.P	Dsim_67a.P	1.40772	0.159213	two.sided	Dunn's all-pairs test	z	none	Dunn test
methyl hexanoate	10-2	Dsec_67a.P	Dsim_67a.P	3.89226	0.000496567	two.sided	Dunn's all-pairs test	z	none	Dunn test	***
methyl hexanoate	10-4	Dmaur_67a.P	Dmel_67a.P	3.81509	0.000680661	two.sided	Dunn's all-pairs test	z	none	Dunn test	***
methyl hexanoate	10-3	Dmaur_67a.P	Dsec_67a.P	1.03737	0.299565	two.sided	Dunn's all-pairs test	z	none	Dunn test	***
methyl hexanoate	10-2	Dmaur_67a.P	Dsim_67a.P	2.24715	0.073892	two.sided	Dunn's all-pairs test	z	none	Dunn test
methyl hexanoate	10-4	Dmel_67a.P	Dsec_67a.P	4.73855	1.29e-05	two.sided	Dunn's all-pairs test	z	none	Dunn test	***
methyl hexanoate	10-3	Dmel_67a.P	Dsim_67a.P	1.45404	0.291873	two.sided	Dunn's all-pairs test	z	none	Dunn test
methyl hexanoate	10-2	Dsec_67a.P	Dsim_67a.P	3.19197	0.0056522	two.sided	Dunn's all-pairs test	z	none	Dunn test	**
methyl hexanoate	10-4	Dmaur_67a.P	Dmel_67a.P	3.70654	0.00126064	two.sided	Dunn's all-pairs test	z	none	Dunn test	**
methyl hexanoate	10-3	Dmaur_67a.P	Dsec_67a.P	1.21325	0.450068	two.sided	Dunn's all-pairs test	z	none	Dunn test
methyl hexanoate	10-2	Dmaur_67a.P	Dsim_67a.P	1.53756	0.372465	two.sided	Dunn's all-pairs test	z	none	Dunn test
methyl hexanoate	10-4	Dmel_67a.P	Dsec_67a.P	2.43408	0.0746493	two.sided	Dunn's all-pairs test	z	none	Dunn test
methyl hexanoate	10-3	Dmel_67a.P	Dsim_67a.P	2.2863	0.0889459	two.sided	Dunn's all-pairs test	z	none	Dunn test
methyl hexanoate	10-2	Dsec_67a.P	Dsim_67a.P	0.265097	0.790934	two.sided	Dunn's all-pairs test	z	none	Dunn test
six-methyl-5-hepton-2-one	10-4	Dmaur_67a.P	Dmel_67a.P	2.10217	0.106615	two.sided	Dunn's all-pairs test	z	none	Dunn test
six-methyl-5-hepton-2-one	10-3	Dmaur_67a.P	Dsec_67a.P	1.8245	0.136153	two.sided	Dunn's all-pairs test	z	none	Dunn test
six-methyl-5-hepton-2-one	10-2	Dmaur_67a.P	Dsim_67a.P	3.3344	0.00341934	two.sided	Dunn's all-pairs test	z	none	Dunn test	**
six-methyl-5-hepton-2-one	10-4	Dmel_67a.P	Dsec_67a.P	3.80644	0.000704895	two.sided	Dunn's all-pairs test	z	none	Dunn test	***
six-methyl-5-hepton-2-one	10-3	Dmel_67a.P	Dsim_67a.P	1.18276	0.236904	two.sided	Dunn's all-pairs test	z	none	Dunn test
six-methyl-5-hepton-2-one	10-2	Dsec_67a.P	Dsim_67a.P	4.99793	3.48e-06	two.sided	Dunn's all-pairs test	z	none	Dunn test	***
six-methyl-5-hepton-2-one	10-4	Dmaur_67a.P	Dmel_67a.P	3.41802	0.00252315	two.sided	Dunn's all-pairs test	z	none	Dunn test	**
six-methyl-5-hepton-2-one	10-3	Dmaur_67a.P	Dsec_67a.P	0.952764	0.681419	two.sided	Dunn's all-pairs test	z	none	Dunn test
six-methyl-5-hepton-2-one	10-2	Dmaur_67a.P	Dsim_67a.P	2.75179	0.0177811	two.sided	Dunn's all-pairs test	z	none	Dunn test	*
six-methyl-5-hepton-2-one	10-4	Dmel_67a.P	Dsec_67a.P	4.26873	0.000117954	two.sided	Dunn's all-pairs test	z	none	Dunn test	***
six-methyl-5-hepton-2-one	10-3	Dmel_67a.P	Dsim_67a.P	0.564175	0.681419	two.sided	Dunn's all-pairs test	z	none	Dunn test
six-methyl-5-hepton-2-one	10-2	Dsec_67a.P	Dsim_67a.P	3.60018	0.00158998	two.sided	Dunn's all-pairs test	z	none	Dunn test	**
six-methyl-5-hepton-2-one	10-4	Dmaur_67a.P	Dmel_67a.P	2.40785	0.0802348	two.sided	Dunn's all-pairs test	z	none	Dunn test
six-methyl-5-hepton-2-one	10-3	Dmaur_67a.P	Dsec_67a.P	1.41989	0.311281	two.sided	Dunn's all-pairs test	z	none	Dunn test
six-methyl-5-hepton-2-one	10-2	Dmaur_67a.P	Dsim_67a.P	0.319112	0.749642	two.sided	Dunn's all-pairs test	z	none	Dunn test
six-methyl-5-hepton-2-one	10-4	Dmel_67a.P	Dsec_67a.P	3.89704	0.000584265	two.sided	Dunn's all-pairs test	z	none	Dunn test	***
six-methyl-5-hepton-2-one	10-3	Dmel_67a.P	Dsim_67a.P	2.20172	0.110741	two.sided	Dunn's all-pairs test	z	none	Dunn test
six-methyl-5-hepton-2-one	10-2	Dsec_67a.P	Dsim_67a.P	1.8083	0.211679	two.sided	Dunn's all-pairs test	z	none	Dunn test
2-heptanone	10-4	Dmaur_67a.P	Dmel_67a.P	0.3547	0.722814	two.sided	Dunn's all-pairs test	z	none	Dunn test
2-heptanone	10-3	Dmaur_67a.P	Dsec_67a.P	3.12353	0.0107219	two.sided	Dunn's all-pairs test	z	none	Dunn test	*
2-heptanone	10-2	Dmaur_67a.P	Dsim_67a.P	1.85191	0.256156	two.sided	Dunn's all-pairs test	z	none	Dunn test
2-heptanone	10-4	Dmel_67a.P	Dsec_67a.P	2.78911	0.0264264	two.sided	Dunn's all-pairs test	z	none	Dunn test	*
2-heptanone	10-3	Dmel_67a.P	Dsim_67a.P	1.48886	0.409572	two.sided	Dunn's all-pairs test	z	none	Dunn test
2-heptanone	10-2	Dsec_67a.P	Dsim_67a.P	1.44721	0.409572	two.sided	Dunn's all-pairs test	z	none	Dunn test
2-heptanone	10-4	Dmaur_67a.P	Dmel_67a.P	2.86746	0.0248267	two.sided	Dunn's all-pairs test	z	none	Dunn test	*
2-heptanone	10-3	Dmaur_67a.P	Dsec_67a.P	0.146564	1	two.sided	Dunn's all-pairs test	z	none	Dunn test
2-heptanone	10-2	Dmaur_67a.P	Dsim_67a.P	2.73299	0.0313809	two.sided	Dunn's all-pairs test	z	none	Dunn test	*
2-heptanone	10-4	Dmel_67a.P	Dsec_67a.P	2.63528	0.0336269	two.sided	Dunn's all-pairs test	z	none	Dunn test	*
2-heptanone	10-3	Dmel_67a.P	Dsim_67a.P	0.0488548	1	two.sided	Dunn's all-pairs test	z	none	Dunn test
2-heptanone	10-2	Dsec_67a.P	Dsim_67a.P	2.51356	0.0358562	two.sided	Dunn's all-pairs test	z	none	Dunn test	*
2-heptanone	10-4	Dmaur_67a.P	Dmel_67a.P	3.81011	0.000833442	two.sided	Dunn's all-pairs test	z	none	Dunn test	***
2-heptanone	10-3	Dmaur_67a.P	Dsec_67a.P	0.504427	1	two.sided	Dunn's all-pairs test	z	none	Dunn test
2-heptanone	10-2	Dmaur_67a.P	Dsim_67a.P	3.22142	0.00517091	two.sided	Dunn's all-pairs test	z	none	Dunn test	**
2-heptanone	10-4	Dmel_67a.P	Dsec_67a.P	3.28106	0.00517091	two.sided	Dunn's all-pairs test	z	none	Dunn test	**
2-heptanone	10-3	Dmel_67a.P	Dsim_67a.P	0.62053	1	two.sided	Dunn's all-pairs test	z	none	Dunn test
2-heptanone	10-2	Dsec_67a.P	Dsim_67a.P	2.69237	0.0212837	two.sided	Dunn's all-pairs test	z	none	Dunn test	*
