## Supplementary material for "Odorant receptor copy number change, co-expression, and positive selection establish peripheral coding differences between fly species": sup. table 5

### Sheet: Sheet1
		mRNA
		DsimOr67a.3R	DsimOr67a.D	DsimOr67a.P	DmelOr67a.P	DsecOr67a.P	DmauOr67a.3R	DmauOr67a.D	DmauOr67a.P
FISH probe	DsimOr67a.3R	1	0.538	0.527	0.522	0.524	0.968	0.527	0.527
	DsimOr67a.D	0.538	1	0.807	0.809	0.804	0.533	0.925	0.805
	DsimOr67a.P	0.527	0.807	1	0.898	0.963	0.528	0.852	0.998
Table S5. Pairwise comparison of nucleotide percentage identity between Or67a para- and ortholog's FISH probes and mRNA. We observed cross-reactivity for all values above 80%.
