## Supplementary material for "Odorant receptor copy number change, co-expression, and positive selection establish peripheral coding differences between fly species": sup. table 6

### Sheet: Sheet1
	DsimOr67a.3R	DsimOr67a.D	DsimOr67a.P	DmelOr67a.P
DsimOr67a.3R	1	0.3	0.315	0.3
DsimOr67a.D	0.3	1	0.322	0.717
DsimOr67a.P	0.315	0.322	1	0.574
DmelOr67a.P	0.3	0.717	0.574	1
Table S6. Pairwise comparison of nucleotide percentage identity between Or67a promoter sequences used in transcriptional reporters.
