## Supplementary material for "Odorant receptor copy number change, co-expression, and positive selection establish peripheral coding differences between fly species": sup. table 7

### Sheet: Sheet1
motif.N	motif	region	P-value	position
0	TGTKSNRGSCCGCRKGCAKSSAATSCAATTTTARMYDWMRR	Dmel_Or67a.P	5.3e-20	712_[+2]_533_[+2]_755
0	TGTKSNRGSCCGCRKGCAKSSAATSCAATTTTARMYDWMRR	Dsim_Or67a.D	7.7e-20	849_[+2]_537_[+2]_563
0	TGTKSNRGSCCGCRKGCAKSSAATSCAATTTTARMYDWMRR	Dsim_Or67a.P	3.1e-20	703_[+2]_766
1	KTTCSDWTTCHRTTTYGGRTWCSATTTYSWTYTKVMWRCCWCYYCKT	Dmel_Or67a.P	5.3e-20	712_[+2]_533_[+2]_755
1	KTTCSDWTTCHRTTTYGGRTWCSATTTYSWTYTKVMWRCCWCYYCKT	Dsim_Or67a.D	7.7e-20	849_[+2]_537_[+2]_563
1	KTTCSDWTTCHRTTTYGGRTWCSATTTYSWTYTKVMWRCCWCYYCKT	Dsim_Or67a.P	3.1e-20	703_[+2]_766
2	GGCMTMKAARTGVGCAAAGKDGYHKCHRG	Dsim_Or67a.D	1.2e-09	27_[+3]_941_[+3]_563_[+3]_323_[+3]_73
2	GGCMTMKAARTGVGCAAAGKDGYHKCHRG	Dsim_Or67a.P	3.6e-08	878_[+3]_519_[+3]_61
2	GGCMTMKAARTGVGCAAAGKDGYHKCHRG	Dmel_Or67a.P	1e-09	857_[+3]_586_[+3]_508_[+3]_56
2	GGCMTMKAARTGVGCAAAGKDGYHKCHRG	Dsim_Or67a.3R	1.4e-08	394_[+3]_56_[-3]_173_[+3]_171_[-3]_1131
3	GCYSASYTKHCKKAKAKSDRWCAAWMWTGTTWYGCTCKYMA	Dsim_Or67a.P	4.9e-22	801_[+4]_674
3	GCYSASYTKHCKKAKAKSDRWCAAWMWTGTTWYGCTCKYMA	Dmel_Or67a.P	6.7e-18	1225_[+4]_128_[+4]_659
3	GCYSASYTKHCKKAKAKSDRWCAAWMWTGTTWYGCTCKYMA	Dsim_Or67a.D	9.6e-18	1366_[+4]_125_[+4]_470
4	GGCAATGAACTWSGRYGSRRTGCAGWGTCRAGAACMCSAAYTTAYYTCAT	Dsim_Or67a.D	2.5e-30	1301_[+5]_692
4	GGCAATGAACTWSGRYGSRRTGCAGWGTCRAGAACMCSAAYTTAYYTCAT	Dmel_Or67a.P	1.2e-29	1160_[+5]_884
4	GGCAATGAACTWSGRYGSRRTGCAGWGTCRAGAACMCSAAYTTAYYTCAT	Dsim_Or67a.P	1.1e-26	605_[+5]_861
5	YWKWWDWTDCSHRSSAMTKCABMBRATKDWTGYATGTG	Dsim_Or67a.P	2.5e-16	1081_[+6]_397
5	YWKWWDWTDCSHRSSAMTKCABMBRATKDWTGYATGTG	Dsim_Or67a.D	1.3e-15	626_[-6]_367_[+6]_974
5	YWKWWDWTDCSHRSSAMTKCABMBRATKDWTGYATGTG	Dmel_Or67a.P	8.7e-15	490_[-6]_363_[+6]_753_[+6]_374
6	CDVBCCACWWYCGMAAATGHA	Dsim_Or67a.D	6.2e-08	669_[+7]_1064_[-7]_268
6	CDVBCCACWWYCGMAAATGHA	Dmel_Or67a.P	8.5e-09	533_[+7]_1013_[-7]_58_[-7]_427
6	CDVBCCACWWYCGMAAATGHA	Dsim_Or67a.3R	4.1e-08	1881_[-7]_44_[-7]_74
6	CDVBCCACWWYCGMAAATGHA	Dsim_Or67a.P	4.4e-08	968_[-7]_58_[-7]_448
7	ATTAMTMACDTTTWMABDTKVCTAVDTTMSTGGMAAAWCAAARRHMWGCA	Dsim_Or67a.P	3.9e-22	1132_[-8]_334
7	ATTAMTMACDTTTWMABDTKVCTAVDTTMSTGGMAAAWCAAARRHMWGCA	Dmel_Or67a.P	1.2e-21	377_[+8]_1306_[-8]_311
7	ATTAMTMACDTTTWMABDTKVCTAVDTTMSTGGMAAAWCAAARRHMWGCA	Dsim_Or67a.D	1.7e-21	493_[+8]_1500
8	ATTNRWTMVSTRTAADYYHHTVARGGYYGWSAAAATVTWKSKRTWTCTG	Dmel_Or67a.P	2.6e-17	434_[+9]_1467_[+9]_95
8	ATTNRWTMVSTRTAADYYHHTVARGGYYGWSAAAATVTWKSKRTWTCTG	Dsim_Or67a.P	8.9e-20	1352_[+9]_115
8	ATTNRWTMVSTRTAADYYHHTVARGGYYGWSAAAATVTWKSKRTWTCTG	Dsim_Or67a.D	9.9e-20	550_[+9]_1280_[+9]_115
9	TAMTTTWMYCHKWTTDAATWGHACCRWAACTWKWTMCKYA	Dmel_Or67a.P	5e-14	255_[-10]_683_[+10]_579_[+10]_457
9	TAMTTTWMYCHKWTTDAATWGHACCRWAACTWKWTMCKYA	Dsim_Or67a.D	1.1e-18	1118_[+10]_885
9	TAMTTTWMYCHKWTTDAATWGHACCRWAACTWKWTMCKYA	Dsim_Or67a.P	1.7e-14	998_[+10]_478
9	TAMTTTWMYCHKWTTDAATWGHACCRWAACTWKWTMCKYA	Dsim_Or67a.3R	4.1e-12	225_[+10]_1776
10	CTGCTGYCACTKCRTCNTC	Dsim_Or67a.3R	4.2e-09	619_[-11]_19_[+11]_1365
10	CTGCTGYCACTKCRTCNTC	Dmel_Or67a.P	2.8e-10	824_[-11]_1251
10	CTGCTGYCACTKCRTCNTC	Dsim_Or67a.P	1.4e-08	140_[+11]_7_[-11]_1331
10	CTGCTGYCACTKCRTCNTC	Dsim_Or67a.D	9.5e-10	961_[-11]_1063
11	AAYAAAWWTTDTTTAARTM	Dmel_Or67a.P	1.3e-06	352_[+12]_239_[-12]_1166_[-12]_42_[+12]_219
11	AAYAAAWWTTDTTTAARTM	Dsim_Or67a.3R	3.9e-08	979_[+12]_50_[-12]_66_[+12]_214_[-12]_656
11	AAYAAAWWTTDTTTAARTM	Dsim_Or67a.P	1.3e-06	6_[-12]_1169_[-12]_71_[+12]_213
11	AAYAAAWWTTDTTTAARTM	Dsim_Or67a.D	3.9e-07	747_[-12]_1277
