## Supplementary material for "Odorant receptor copy number change, co-expression, and positive selection establish peripheral coding differences between fly species": sup. table 8

### Sheet: Sheet1
Target	Forward Primer (5'-3')	Reverse Primer (5'-3')	Purpose
DsimOr67a.3R-HA1	GATCCACCTGCGATCTCGCGAACTGCGCCGATGTGAGCATCTACTGGG	GATCCACCTGCGATCCTACCAGGCGCTTTCTTTCGACCGAAAATCTT	CRISPR/KI donor vectors
DsimOr67a.3R-HA2	GATCGCTCTTCGTATCCTGGGTTTCCACGTAGCTAATCTGCTAT	GATCGCTCTTCGGACAGCGCAGAAGAACTTGTACG	CRISPR/KI donor vectors
DsimOr67a.3R-sgRNAs-1	GCGGCCCGGGTTCGATTCCCGGCCGATGCATCGAAAGAAAGCGCCTGCCGGTTTTAGAGCTAGAAATAGCAAG	GTACCTGGGTTTCCACGTAGTGCACCAGCCGGGAATCGAACCC	sgRNA cloning
DsimOr67a.3R-sgRNAs-2	CTACGTGGAAACCCAGGTACGTTTTAGAGCTAGAAATAGCAAG	ATTTTAACTTGCTATTTCTAGCTCTAAAACGCCGAGGAGCCAAAGAAAGTTGCACCAGCCGGGAATCGAACCC	sgRNA cloning
DsimOr67a.3P-sgRNA1	GTCGGTGTATCAGAGCCGCTACCT	AAACAGGTAGCGGCTCTGATACAC	sgRNA cloning
DsimOr67a.3P-sgRNA2	GTCGAAAGCCAAAAATGACCGCAT	AAACATGCGGTCATTTTTGGCTTT	sgRNA cloning
DsimOr67a.3R	GATCAGATCTCACCATGCGGGCTAACATAGTAAGAAAG	GATCGGTACCTTACTGATACATCATCCGAATAGCG	UAS construct cloning
DsimOr67a.D	GATCGAATTCCACCATGGCCAACGTCGCGGAAGAGTCAA	GATCGGTACCTTATTGATACATAGTCCTTATAGCGC	UAS construct cloning
DsimOr67a.P	GATCGAATTCCACCATGGATAACGTCGCGGAAGTTCCTG	GATCGGTACCTTATTGATACATAGTCCTTAAAGCGCC	UAS construct cloning
DmelOr67a.P	GATCAGATCTCACCATGGATAACGTCGCGGAAATGCCTG	GATCGGTACCTTATTGATACATAGTCCTCACAGCGCA	UAS construct cloning
DsecOr67a.P	GATCGAATTCCACCATGGATAACGTCGCGGAAGTGCCTG	GATCGGTACCTTATTGATACATAGTCCTTAAAGCGCC	UAS construct cloning
DmauOr67a.3R	GATCAGATCTCACCATGCGGGCTAACATTGTTAGAAAG	GATCGGTACCTTACTGATACATCATCCGAATAGCG	UAS construct cloning
DmauOr67a.D	GATCGAATTCCACCATGGCCAACGTCGCGGAAGAGTCAA	GATCGGTACCTTATTGATACATAGTCCTTATAGCGC	UAS construct cloning
DmauOr67a.P	GATCGAATTCCACCATGTATAACGTCGCGGAAGTTCCTG	GATCGGTACCTTATTTATACATAGTCTTTAAAGCGCC	UAS construct cloning
DsimOr67a.3R	GATCAAGCTTCCTGTGCAACCTGGACGCCTTCGG	GATCCTCGAGGTTGGTTAGTTAGTTTTGACTGCAAC	Reporter cloning
DsimOr67a.D	GATCGGATCCCTCACATTATAATGTTGCTAGATTC	GATCCTCGAGTGTCCACTTATTTTCGATTTGGCTC	Reporter cloning
DsimOr67a.P	GATCAAGCTTGTCCCCCTATTTTCACTCCGTCTCG	GATCCTCGAGTATATTCAATTCGAATCGACTAAGC	Reporter cloning
DsimOr67a.3R	GATCAGATCTCACCATGCGGGCTAACATAGTAAGAAAG	CTCAGAACTTGATTGTGATAGACG	FISH probes
DsimOr67a.D	GATCGAATTCCACCATGGCCAACGTCGCGGAAGAGTCAA	CGAAGTATATCAATGTGATTAGCG	FISH probes
DsimOr67a.P	GATCGAATTCCACCATGGATAACGTCGCGGAAGTTCCTG	CCGAAGTATATCAATGTGACTGG	FISH probes
Table S8. Oligonucleotides used to generate the molecular biology reagents used in this study.
